# Cross-modality Synthesis of EM Time Series and Live Fluorescence Imaging

**DOI:** 10.1101/2022.02.11.480136

**Authors:** Anthony Santella, Irina Kolotuev, Caroline Kizilyaprak, Zhirong Bao

## Abstract

Analyses across imaging modalities allow the integration of complementary spatiotemporal information about brain development, structure and function. However, systematic atlasing across modalities is limited by challenges to effective image alignment. We combine highly spatially resolved electron microscopy (EM) and highly temporally resolved time-lapse fluorescence microscopy (FM) to examine the emergence of a complex nervous system in *C. elegans* embryogenesis. We generate an EM pseudo time series at four classic developmental stages and create a landmark-based co-optimization algorithm for cross-modality image alignment, which handles developmental heterochrony among datasets to achieve accurate single-cell level alignment. Synthesis based on the EM series and time-lapse FM series carrying different cell-specific markers reveals critical dynamic behaviors across scales of identifiable individual cells in the emergence of the primary neuropil, the nerve ring, as well as a major sensory organ, the amphid. Our study paves the way for systematic cross-modality analysis in *C. elegans* and demonstrates a powerful approach that may be applied broadly.

**Highlights:**

- An EM time series to examine the emergence of an entire nervous system
- A landmark-based co-optimization algorithm for cross modality image alignment in the presence of developmental heterochrony
- Integration of EM and fluorescence series reveals cell behaviors at high spatial and temporal resolution
- Systematic single-cell annotation of EM data enables efficient navigation and targeted re-imaging
