## Supplementary material for "Cross-modality Synthesis of EM Time Series and Live Fluorescence Imaging": EM cell annotation bean

### Sheet: cell_annotation
Final Export Label	x	y	Z
int (Earpp) Predicted	648	826	520
Cell Death (Unidentified) Confirmed	2142	916	476
Cell Death (Unidentified) Confirmed	1652	704	464
Cell Death (Unidentified) Confirmed	1790	1060	452
Cell Death (Unidentified) Confirmed	1726	588	412
Cell Death (Unidentified) Confirmed	322	242	396
Cell Death (Unidentified) Confirmed	1898	334	356
Cell Death (Unidentified) Confirmed	1780	736	352
Cell Death (ABplapppaap) Predicted	394	168	316
Cell Death (Unidentified) Confirmed	420	214	180
PHAR (ABprpppaapp) Predicted	540	772	104
Cell Death (Unidentified) Confirmed	378	930	116
Cell Death (ABprapapppa) Confirmed	382	814	64
int (Earaa) Confirmed	1102	840	576
int (Earap) Predicted	906	852	560
parent of seam (ABprapapaa) Confirmed	512	1104	316
mu_bod (Cppaapp) Predicted	586	1002	312
mu_bod (Cpppapa) Predicted	356	972	308
hyp7 (Cpappd) Confirmed	128	478	320
mu_anal (ABplpppppap) Predicted	596	406	320
mu_bod (Cappapp) Predicted	398	342	316
Non-terminal Cell (ABplapapppp) Predicted	332	256	288
DA6 (ABplpppaaap) Predicted	676	300	280
mu_bod (Capappp) Predicted	566	280	252
hyp7 (ABplappppa) Confirmed	644	136	252
K (ABplpapppaa) Predicted	816	434	240
U (ABplppppapa) Predicted	766	312	232
DA3 (ABprppapapa) Predicted	982	762	228
DD4 (ABprppapppa) Predicted	910	678	228
db3/1 (ABprpaaaapp) Confirmed	1060	642	228
Non-terminal Cell (ABprppapaaa) Predicted	1214	798	220
v6r (ABarpppppp) Confirmed	434	1022	208
mu_bod (Cpppapp) Predicted	396	892	216
mu_bod (Cppappa) Predicted	612	938	212
mu_bod (Cpppppd) Predicted	294	652	196
hyp7 (Caappd) Confirmed	204	760	176
Non-terminal Cell (ABprapapppp) Predicted	340	786	152
Non-terminal Cell (ABprpppaapa) Predicted	490	784	152
mu_bod (Cppappp) Predicted	650	810	152
Unidentified (Caappv) Confirmed	272	524	140
hyp10 (ABplppppppp) Confirmed	340	372	148
spike (ABplppppppa) Predicted	432	488	144
mu_bod (Cpppppv) Predicted	526	610	140
DVC (Caapaa) Predicted	588	514	128
DVA (ABprppppapp) Predicted	704	592	140
Y (ABprpppaaaa) Predicted	826	714	156
p10 (ABprapapap) Confirmed	668	1038	180
tl (ABplappppp) Confirmed	356	250	204
Non-terminal Cell (ABplapppapp) Predicted	470	272	228
PHAL (ABplpppaapp) Predicted	530	180	260
virL (ABprpappppp) Predicted	580	512	260
rect_VL (ABplppppaap) Predicted	660	464	272
mu_bod (ABprpppppaa) Predicted	670	840	260
p8 (ABprappapp) Confirmed	734	1038	240
hyp7 (Cpapaa) Confirmed	182	900	272
DA9 (ABplpppaaaa) Predicted	832	308	280
DB6 (ABplppaappp) Predicted	942	412	264
DB5 (ABplpapappp) Predicted	1012	492	276
DB4 (ABprpappapp) Predicted	1088	520	288
AIAL (ABplppaappa) Confirmed	1180	430	304
Cell Death (Unidentified) Confirmed	1140	228	316
Cell Death (Unidentified) Confirmed	1364	166	316
DD3 (ABplppapppa) Predicted	908	378	332
DD5 (ABplppapppp) Predicted	842	274	344
DA6 (ABplpppaaap) Predicted	742	208	360
mu_bod (Capappa) Predicted	576	230	356
P11 (ABplapappa) Confirmed	600	114	336
mu_bod (Capppap) Predicted	212	510	356
mu_bod (Cppppap) Predicted	234	884	352
Unidentified (MSpppaap) Confirmed	664	924	356
DA2 (ABplppapapa) Predicted	976	394	364
DD1 (ABplppappap) Predicted	1064	424	348
DB1/3 (ABplpaaaapp) Confirmed	1046	282	352
SMBVL (ABalpapappp) Confirmed	1250	380	360
Non-terminal Cell (ABplppapaaa) Predicted	1184	252	388
hyp7 (ABplaapppp) Confirmed	1390	122	404
mu_bod (Cappapa) Predicted	292	398	396
mu_int_L (ABplpppppaa) Predicted	582	372	388
hyp7 (Caaapp) Confirmed	262	1040	416
V3R (ABprappapa) Confirmed	856	1158	424
V2R (ABarppppap) Confirmed	1096	1188	440
V1R (ABarppppaa) Confirmed	1244	1188	420
H2R (ABarpppaap) Confirmed	1404	1190	388
Non-terminal Cell (ABprapaaapa) Predicted	1346	1076	400
RMGR (ABprapaaapp) Predicted	1208	1082	396
mu_bod (Cppaaaa) Predicted	1082	1034	388
mu_bod (Dppaa) Predicted	1228	970	384
mu_bod (Dpaaa) Predicted	1378	960	400
ASER(p) (ABpraaapppa) Confirmed	1544	1076	380
v4r (ABarpppppa) Confirmed	660	1154	392
mu_bod (Cppaapa) Predicted	740	1032	388
mu_bod (Cppaaap) Predicted	878	1044	408
Non-terminal Cell asir parent (ABpraapappp) Predicted	1640	1120	436
Cell Death (ABprapaaaaa) Predicted	1578	1196	460
ASGR (ABpraapapap) Confirmed	1542	1072	464
Non-terminal Cell (ABpraaapapa) Predicted	2058	862	472
int (Earpa) Predicted	1026	762	448
int (Ealpa) Predicted	1006	606	432
mu_bod (Cppapap) Predicted	424	1032	436
hyp7 (Cpapap) Confirmed	158	554	468
int (Eplap) Predicted	414	688	492
int (Eprap) Predicted	480	820	508
hyp7 (ABprappppa) Confirmed	658	784	52
PHshR (ABprpppapaa) Predicted	586	700	60
hyp8/9 (ABplpppapap) Confirmed	660	506	84
B (ABprppppapa) Predicted	768	690	100
P12 (ABprapappa) Confirmed	690	910	84
tr (ABprappppp) Confirmed	326	688	84
hyp8/9 (ABprpppapap) Confirmed	530	448	84
spike (ABprppppppa) Confirmed	422	478	76
hyp10 (ABprppppppp) Confirmed	328	548	92
Non-terminal Cell (ABprapppapp) Predicted	430	684	120
spike (ABplppppppa) Confirmed	432	354	124
PVQR (ABprapppaaa) Predicted	486	918	140
DA7 (ABprpppaaap) Predicted	780	878	160
F (ABplppppapp) Predicted	700	412	176
PHshL (ABplpppapaa) Predicted	616	274	164
hyp6 (ABpraappap) Predicted	1598	628	160
hyp7 (ABpraapppa) Predicted	1436	804	176
RIFR/SAVBR(p) (ABprppapaaa) Confirmed	1320	778	180
G1 (ABprpaaaapa) Confirmed	1330	516	192
Unidentified (ABprappapap) Confirmed	1462	522	196
W (ABprapaapa) Confirmed	1288	656	212
mu_bod (Cappppd) Predicted	348	442	204
mu_bod (Cappppv) Predicted	560	384	204
rect_D (ABplpappppp) Predicted	612	530	200
hyp11 (Cpappv) Confirmed	218	432	188
rect_VR (ABprppppaap) Predicted	648	686	184
Cell Death (Unidentified) Confirmed	330	990	188
DD6 (ABprppapppp) Predicted	844	800	196
mu_sph (ABprpppppap) Predicted	580	778	212
virR (ABprpappppa) Predicted	600	662	240
PVPR (ABprppppaaa) Predicted	724	706	236
PVT (ABplpappppa) Predicted	772	548	244
DA8 (ABprpapappp) Predicted	894	546	248
P1/2R (ABprapaapp) Predicted	1152	980	268
hyp7 (ABpraapppp) Predicted	1276	1006	264
Non-terminal Cell (ABprppaaaap) Predicted	1512	888	244
RIMR (ABprppaapap) Predicted	1440	746	236
AVKR (ABprpapapap) Predicted	1372	674	244
AIYR (ABprpapaaap) Predicted	1482	632	244
SIBDR (ABprppaaaaa) Predicted	1546	748	240
SIBDR (ABprppaaaaa) Predicted	1630	708	236
AIMR (ABprpaapppa) Predicted	1708	658	224
SIBVR (ABprpapaapp) Predicted	1566	634	220
CEMVR (ABprpaapapp) Predicted	1762	794	224
CEPsoVR (ABalaapappp) Predicted	1830	626	244
RMDR (ABpraaaapad) Predicted	1980	774	248
AVL (ABprpappaap) Confirmed	1512	404	264
exc_duct (ABplpaaaapa) Confirmed	1342	306	272
Non-terminal Cell (ABarapppppa) Predicted	1916	594	276
IL2VR (ABarapppppp) Predicted	2032	570	280
OLQshVR (ABpraaaaaap) Predicted	2086	746	288
Non-terminal Cell (ABprpaaappa) Predicted	1870	728	288
URYVR (ABprpaaappp) Predicted	1728	696	288
SAADR (ABarapppapa) Predicted	1846	504	292
RIS (ABprpappapa) Predicted	1448	552	284
rmddr (ABarappapaa) Confirmed	1654	464	272
RIH (ABprpappaaa) Confirmed	1754	422	276
SMDDR (ABprpapaaaa) Predicted	1570	554	276
SIADR (ABprpapaapa) Predicted	1664	590	260
ILsoVR (ABarapppapp) Predicted	1758	544	248
DB2 (ABarappappa) Predicted	1152	632	256
aiar (ABprppaappa) Confirmed	1192	536	284
smbvr (ABarappappp) Confirmed	1262	618	276
avg (ABprpapppap) Confirmed	1222	698	292
RIGR (ABprppappaa) Predicted	1120	720	296
DD2 (ABprppappap) Predicted	1050	630	300
DA1 (ABprppapaap) Predicted	1024	740	292
mu_bod (Dpapp) Predicted	1308	816	304
P5/6R (ABprappaap) Predicted	850	1050	296
mu_bod (MSpappap) Predicted	764	928	284
RIBR (ABprpaappap) Predicted	1480	1032	284
AVBR (ABprpaapaap) Predicted	1566	984	308
AWCR (ABprpaaaaap) Confirmed	1672	928	312
AFDR (ABpraaaapav) Predicted	1876	922	316
SAAVR (ABprpaaaaaa) Predicted	1956	790	312
AVER (ABpraaaaaaa) Predicted	2034	866	308
hyp1 (ABarappaapa) Confirmed	1964	416	320
RIH (ABprpappaaa) Predicted	1732	394	328
Cell Death (Unidentified) Confirmed	1832	392	316
rmddl (ABalpapapaa) Confirmed	1644	358	328
hyp6 (ABplaappap) Confirmed	1594	180	348
smbdl(p) (ABalpapapap) Confirmed	1486	254	304
URAVR (ABprpaaapaa) Predicted	1962	676	292
hyp4 (ABpraappaa) Predicted	1720	504	196
Cell Death (Unidentified) Confirmed	1434	652	152
K (ABplpapppap) Predicted	810	636	212
DB7 (ABprppaappp) Predicted	970	568	204
CEPshVR (ABprpaaapap) Predicted	1826	806	268
AFDR (ABpraaaapav) Predicted	1902	912	264
DA5 (ABprppapapp) Predicted	852	866	240
mu_int_R (MSppaapp) Predicted	728	666	300
mu_bod (MSpapppap) Predicted	1048	874	324
mu_bod (MSpapppaa) Predicted	1198	826	352
ASHR (ABprpaappaa) Confirmed	1480	990	356
mu_bod (MSppapap) Predicted	1758	822	348
IL2VR (ABarapppppp) Predicted	1920	562	332
RIR (ABprpapppaa) Predicted	1616	556	324
ILshVR (ABarapppaap) Predicted	2100	572	320
BAGR (ABarappppap) Predicted	2004	662	340
AVAR (ABalaappapa) Predicted	2108	770	344
ILsoR (ABalaaapprr) Predicted	2214	804	364
RMDVR (ABarapppaaa) Predicted	2118	652	368
Non-terminal Cell (ABarappaaaa) Predicted	2008	546	364
arcpost (ABarapapapa) Predicted	1812	480	364
Cell Death (Unidentified) Confirmed	1656	476	356
AMsoR (ABprpaapapa) Predicted	1960	1004	364
RIAR (ABalaapppaa) Predicted	1938	848	360
ILshR (ABalaapaapp) Predicted	2208	640	380
hyp1 (ABaraaapppp) Predicted	2146	576	412
Non-terminal Cell (ABalaappppa) Predicted	2130	764	424
Cell Death (ABalaapaapa) Predicted	2262	742	412
m3VR (ABarapapppp) Predicted	1656	682	412
mc1V (ABalpappppa) Predicted	1650	546	428
mc2V (ABarapapppa) Predicted	1490	562	408
Non-terminal Cell (ABarapapaap) Predicted	1790	712	416
I1R (ABarapappaa) Predicted	1712	794	428
Non-terminal Cell (MSpapaapa) Predicted	1368	832	416
mu_bod (MSppppaa) Predicted	1592	866	396
AWBR (ABpraaappap) Confirmed	1624	962	396
ADFR (ABpraaappaa) Confirmed	1744	922	388
m5VR (MSpapaaap) Predicted	1322	680	380
I5 (ABarapapapp) Predicted	1352	562	384
exc_gl_R (ABprpapapaa) Predicted	1398	640	300
Non-terminal Cell (MSpapaaaa) Predicted	1486	688	380
vpi2V (MSaappaa) Predicted	1192	562	380
vpi2DR (MSpapappp) Predicted	1192	672	404
vpi3V (MSaappap) Predicted	1146	606	428
mc3V (ABalpappapp) Predicted	1266	568	448
vpi2DL (MSaapappp) Predicted	1180	492	448
Non-terminal Cell (MSaapppp) Predicted	870	374	452
mu_bod (Daapp) Predicted	1252	332	472
m5VL (MSaapaaap) Predicted	1348	476	476
m3VL (ABalpappppp) Predicted	1616	498	488
m3R (ABarapaappa) Predicted	1694	848	484
Non-terminal Cell (ABaraapppaa) Predicted	1518	854	500
m6VR (MSpapappa) Predicted	1354	888	508
Non-terminal Cell (MSppapaa) Predicted	1464	1026	496
Non-terminal Cell (ABarpppapp) Predicted	1208	1156	500
mu_bod (Dppap) Predicted	1106	1098	520
mu_bod (Cpppaaa) Predicted	934	1102	508
AIBR (ABpraapappa) Confirmed	1726	1076	504
AIBR (ABpraapappa) Predicted	1630	1050	516
Non-terminal Cell (ABprapaaaap) Predicted	1480	1170	536
m4R (ABaraaapapp) Predicted	1598	832	536
mu_bod (MSppaaap) Predicted	1922	874	544
e2DR (ABaraaapaap) Predicted	1888	742	544
AVHR (ABalappapaa) Predicted	2080	842	544
h1r (ABarpapppp) Confirmed	1808	1162	540
h0r (ABarpapppa) Confirmed	1934	1122	524
OLLsoR (ABalappappp) Predicted	2176	952	536
CANR (ABalappappa) Predicted	2256	826	544
m5R (ABaraapppap) Predicted	1458	916	552
XXXR (ABarpappaa) Predicted	2026	1048	544
M3L (ABaraapappp) Predicted	1438	604	536
Non-terminal Cell (ABalpappaap) Predicted	1778	500	552
Non-terminal Cell (MSaapaapa) Predicted	1368	458	568
Non-terminal Cell (Dapaa) Predicted	1152	354	588
mu_bod (Daaaa) Predicted	1304	338	600
mu_bod (Capaaaa) Predicted	974	370	612
mu_bod (Capaaap) Predicted	720	386	596
left seam parent (ABplapapaa) Confirmed	440	288	568
P5/6L (ABplappaap) Predicted	812	260	560
P3/4L (ABplappaaa) Predicted	946	242	568
mu_bod (Capppaa) Predicted	262	556	548
mu_bod (Capapap) Predicted	352	444	528
mu_bod (Capaapa) Predicted	566	374	536
P1/2L (ABplapaapp) Confirmed	1082	206	540
hyp7 (ABplaapppp) Confirmed	1200	172	496
mu_bod (Daapa) Predicted	1380	328	504
mu_bod (MSappapp) Predicted	1526	348	496
ricl parent (ABplppaaaap) Confirmed	1460	176	524
mu_bod (Cppppaa) Predicted	342	984	504
mu_bod (Cppapaa) Predicted	658	1086	480
P7/8L (ABplappapp) Predicted	702	220	492
P9/10L (ABplapapap) Confirmed	576	198	464
V6l (ABarppappp) Confirmed	374	246	452
mu_bod (Capaapp) Predicted	468	344	452
Z4 (MSappaap) Confirmed	646	428	436
mu_bod (MSpappaa) Predicted	736	312	428
SABD (ABplppapaap) Predicted	1050	324	416
RIML (ABplppaapap) Confirmed	1378	232	420
Cell Death (Unidentified) Confirmed	1942	956	420
Cell Death (Unidentified) Confirmed	1840	942	432
RIVR (ABprpaapaaa) Predicted	1912	850	416
Non-terminal Cell (MSppaaaa) Predicted	1922	714	404
Non-terminal Cell (ABarapaaapa) Predicted	1890	564	408
IL2R (ABalaappppp) Predicted	2124	850	416
Non-terminal Cell (ABpraapaapp) Predicted	1890	1046	464
m7VR (MSpapaapp) Predicted	1248	892	484
M3R (ABaraappppp) Predicted	1442	718	476
m4VL (MSaapaaaa) Predicted	1492	484	492
URYVL (ABplpaaappp) Confirmed	1648	302	488
olqvl(p) (ABplpaaappa) Confirmed	1776	262	520
m2R (ABarapaapaa) Predicted	1816	810	500
ADLR (ABpraaapaad) Predicted	1804	946	472
I1L (ABalpapppaa) Predicted	1662	480	564
Cell Death (Unidentified) Confirmed	1750	800	560
m1L (ABaraaaaaap) Predicted	1878	586	568
mu_bod (MSapppaa) Predicted	1552	368	580
M2L (ABaraapappa) Predicted	1466	490	592
Non-terminal Cell (ABaraapapaa) Predicted	1462	588	624
ADFL (ABalpppppaa) Predicted	1712	310	632
ASHL (ABplpaappaa) Predicted	1434	312	628
il1lm(unvalidated for sure but likely) (ABalapaappa) Predicted	2084	392	632
Cell Death (Unidentified) Confirmed	2170	472	632
hyp5 (ABplaaapap) Confirmed	1764	196	628
il1l(p) (ABalapaappa) Confirmed	1924	210	632
RIAL (ABalapaapaa) Confirmed	1842	304	616
AVAL (ABalppaaapa) Confirmed	2016	242	608
SMDVL (ABalppappaa) Predicted	1992	352	612
ILshL (ABalaaaalpp) Predicted	2204	324	612
ilsol (ABalaaapall) Confirmed	2128	256	632
AVBL (ABplpaapaap) Confirmed	1480	216	608
AWCL (ABplpaaaaap) Confirmed	1584	222	588
mu_bod (Dpppap) Predicted	1054	1104	592
mu_bod (MSapapap) Predicted	1692	382	600
SAAVL (ABplpaaaaaa) Predicted	1874	296	552
Non-terminal Cell (MSapaaaa) Predicted	1880	392	560
BAGL (ABalppappap) Confirmed	1986	296	544
OLQsoVL (ABalppaaapp) Confirmed	2006	184	544
hyp2 (ABalpaapppp) Predicted	2218	412	536
RMDVL (ABalppapaaa) Confirmed	2068	326	500
Cell Death (ABalappapap) Predicted	1976	962	516
AVDR (ABalaaapprl) Predicted	2148	770	500
Cell Death (ABalaaapplr) Predicted	2324	734	504
arc_ant (ABaraaapppa) Predicted	2200	582	512
Cell Death (ABalaapaaal) Predicted	2220	688	524
arcpost (ABaraaapaaa) Predicted	1994	702	516
arcpost (ABaraaappaa) Predicted	2098	568	500
arc_ant (ABalpaappaa) Predicted	2120	456	496
IL2VL (ABalppapppp) Confirmed	1920	334	480
m1VL (ABalpaaaapa) Predicted	1894	470	480
URAVL (ABplpaaapaa) Confirmed	1892	218	480
il1vl(p) (ABalppapppa) Confirmed	1810	308	448
ILshVL (ABalppapaap) Confirmed	2038	240	460
CEMVL (ABplpaapapp) Confirmed	1678	96	452
CEPsoVL (ABalppaappp) Confirmed	1774	216	448
SIBDL (ABplppaaaaa) Confirmed	1554	250	440
AIML (ABplpaapppa) Confirmed	1598	152	440
M2R (ABaraappppa) Predicted	1484	834	432
MCR (ABarapaappp) Predicted	1586	774	440
e3VR (ABarapaaaaa) Predicted	1924	594	460
arcpost (ABalpaappap) Predicted	2052	434	456
RIPL (ABalpapaaaa) Predicted	2038	360	448
RIPL (ABalpapaaaa) Confirmed	1970	326	428
arcpost (ABaraaappap) Predicted	2056	542	440
AINR (ABalaapaaar) Predicted	2166	690	456
Cell Death (ABalaaaarra) Predicted	2276	636	472
m1VR (ABaraaaaapa) Predicted	2012	640	472
AWAR (ABpraapapaa) Predicted	1628	972	452
m2VR (ABarapaaaap) Predicted	1814	616	432
Cell Death (Unidentified) Confirmed	1744	492	436
e2V (ABalpappapa) Predicted	1822	472	412
cepvl(p) (ABplpaapppp) Confirmed	1644	220	396
Non-terminal Cell (MSpapapa) Predicted	1228	770	392
SMDVR (ABarappppaa) Predicted	2032	736	396
arc_ant (ABalpapaapa) Predicted	2012	446	392
hyp2 (ABalpapaaap) Confirmed	1962	378	380
ILsoVL (ABalppapapp) Confirmed	1782	342	380
hyp4 (ABplaappaa) Confirmed	1738	254	376
SIADL (ABplpapaapa) Predicted	1598	326	380
SMDDL (ABplpapaaaa) Predicted	1510	372	376
AVKL (ABplpapapap) Confirmed	1350	306	368
AIYL (ABplpapaaap) Predicted	1440	280	348
g2 (ABplapaapa) Confirmed	1274	258	340
rifl/savl(p) (ABplppapaaa) Confirmed	1264	138	380
DA4 (ABplppapapp) Predicted	874	300	388
exc_gl_L (ABplpapapaa) Predicted	1386	402	388
SIBVL (ABplpapaapp) Predicted	1500	268	388
m1R (ABaraaaaapp) Predicted	1866	672	492
m2VL (ABalpaaaaap) Predicted	1810	522	488
ILshL (ABalaaaalpp) Confirmed	2168	296	516
e1VL (ABaraaaaaaa) Predicted	2026	504	536
e3VL (ABalpaaaaaa) Predicted	1936	498	544
RMDL (ABalpppapad) Confirmed	1802	132	532
OLQshVL (ABalpppaaap) Confirmed	1914	146	524
cepshvl (ABplpaaapap) Confirmed	1728	116	508
Cell Death (ABaraaaapaa) Predicted	2096	632	568
e1d (ABaraaaapap) Confirmed	2034	680	584
arcpost (ABalpaapaaa) Predicted	2028	568	596
RMEL (ABalaaaarlp) Confirmed	2168	534	588
AINL (ABalaaaalal) Predicted	2132	428	592
Non-terminal Cell (ABalappppaa) Predicted	2192	758	588
AVJR (ABalapppppa) Predicted	2108	902	588
CEPsoDR (ABalapppppp) Predicted	2018	988	580
RMER (ABalaaaarrp) Confirmed	2228	648	588
ILshDR (ABalaaappll) Predicted	2314	718	596
RMEL (ABalaaaarlp) Predicted	2250	546	608
Cell Death (ABalaaaarla) Predicted	2242	434	612
IL2DR (ABalappppap) Predicted	2206	878	604
ILsoDR (ABpraapaaap) Predicted	2208	992	608
m2L (ABalpaaapaa) Predicted	1832	534	600
Cell Death (Unidentified) Confirmed	1636	536	608
MCL (ABalpaaappp) Predicted	1544	554	596
AVEL (ABalpppaaaa) Confirmed	1832	158	600
RIBL (ABplpaappap) Predicted	1386	208	640
AUAL (ABalpppppppp) Confirmed	1586	192	648
AWBL (ABalpppppap) Predicted	1580	344	656
RMGL (ABplapaaapp) Predicted	1214	318	660
RIVL (ABplpaapaaa) Confirmed	1860	408	652
Cell Death (ABalpaaapap) Predicted	1748	512	644
e2DL (ABalpaapaap) Predicted	1920	590	636
m1DL (ABaraapaaap) Predicted	1894	698	668
e3d (ABaraapaaa) Confirmed	1986	686	632
Cell Death (Unidentified) Confirmed	1582	498	536
Glrd(p) (MSaaaaaa) Confirmed	2056	780	664
ALA (ABalapppaaa) Confirmed	2134	708	668
AVHL (ABalapaaaaa) Predicted	2078	506	672
il1dr(p) (ABalappppaa) Confirmed	2194	816	664
URADR (ABarpapaaaa) Predicted	2180	914	672
hyp3 (ABpraapaaaa) Predicted	2316	836	656
ILshDL (ABalaaaparr) Predicted	2288	630	644
Cell Death (ABalaaaparl) Predicted	2282	482	676
tentative ollshl (ABalpppaapa) Confirmed	2024	236	688
IL2L (ABalapaappp) Predicted	2092	342	688
CEMDR (ABarpapaaap) Predicted	2088	990	660
Cell Death (ABpraaaaapv) Predicted	2094	906	368
PVQL (ABplapppaaa) Predicted	438	216	360
PVPL (ABplppppaaa) Predicted	744	402	292
RIGL (ABplppappaa) Predicted	1162	400	376
OLLshR (ABpraaaaapd) Predicted	2134	978	440
URBR (ABpraapaapa) Predicted	2030	962	464
g2R (MSpapapaa) Predicted	1290	714	460
CANL (ABalapaaapa) Predicted	2178	448	724
OLQsoDR (ABarpaaaaar) Predicted	2292	790	728
I6 (MSpaaapaa) Predicted	1340	840	744
Cell Death (Unidentified) Confirmed	1568	970	744
I4 (MSaaaapaa) Predicted	1512	902	788
URYDL (ABalapapapp) Predicted	1974	712	784
OLQsoDL (ABarpaaaaal) Predicted	2238	728	784
hyp6 (ABplaaaapa) Confirmed	2094	920	804
OLQshDL (ABarpaaaapa) Predicted	2180	816	816
Cell Death (Unidentified) Confirmed	1280	752	732
Cell Death (Unidentified) Confirmed	1886	298	692
Cell Death (Unidentified) Confirmed	1728	752	692
Cell Death (Unidentified) Confirmed	1706	378	688
mu_bod (Capapaa) Predicted	558	454	628
int (Epraa) Predicted	756	826	612
mu_bod (Cpppaap) Predicted	652	1078	576
mu_bod (Dpaap) Predicted	1310	1106	568
ADEshR (ABarpppaaa) Confirmed	1558	1188	596
drbwm (MSppappa) Confirmed	1682	1064	592
mc1DR (ABaraaapapa) Predicted	1738	906	580
mc2DR (ABaraappapp) Predicted	1582	912	600
mc3DR (MSpaapapa) Predicted	1378	886	600
vpi1 (MSpaapapp) Predicted	1242	898	604
m2DR (ABaraappapa) Predicted	1842	898	628
m1DR (ABaraappaap) Predicted	1912	838	624
MI (ABaraappaaa) Predicted	1948	770	640
Non-terminal Cell (ABarpapaapp) Predicted	1956	966	628
mu_bod (MSppappa) Predicted	1848	1036	624
Unidentified (Ealaad) Confirmed	1094	640	648
Unidentified (Ealaav) Confirmed	1068	554	560
m7VL (MSaapaapp) Predicted	1190	504	604
m6VL (MSaapappa) Predicted	1296	528	636
m7D (MSaaaappp) Predicted	1284	764	668
vpi3D (MSaaappp) Predicted	1174	802	676
mu_bod (Cappaaa) Predicted	732	474	676
mu_bod (Cappaap) Predicted	476	596	660
hyp7 (Cpaapp) Confirmed	354	490	648
V4l (ABarppappa) Confirmed	622	304	648
hyp7 (Cpaapa) Confirmed	506	688	724
v3l (ABplappapa) Confirmed	794	346	716
v2l (ABarppapap) Confirmed	1008	368	744
v1l (ABarppapaa) Confirmed	1176	362	768
h2l (ABarppaaap) Confirmed	1320	368	796
Asil(p) (ABplaapappp) Confirmed	1474	416	780
Non-terminal Cell (ABalpppappp) Predicted	1722	440	776
mu_bod (Daaap) Predicted	1224	580	772
mu_bod (MSappppp) Predicted	1208	728	784
hyp7 (Cpaaap) Confirmed	808	652	804
hyp7 (Cpaaaa) Predicted	1066	774	816
hyp7 (ABarpppapa) Confirmed	1268	636	864
ADEshL (ABarppaaaa) Predicted	1476	624	880
hyp7 (ABarpaapap) Confirmed	1520	904	852
hyp6 (ABarpapapp) Confirmed	1658	926	836
mu_bod (MSappppa) Predicted	1482	766	816
hyp7 (ABarpaappa) Confirmed	1420	522	836
H1L (ABplaaappp) Predicted	1554	434	844
h1l (ABplaaappp) Confirmed	1726	420	844
h0l (ABplaaappa) Confirmed	1834	378	828
mu_bod (MSapappp) Predicted	1786	750	832
mu_bod (MSapappa) Predicted	1760	612	824
mu_bod (MSapppap) Predicted	1544	622	808
Non-terminal Cell (ABplaaaaapp) Predicted	1906	650	816
hyp6 (ABplaaaapp) Confirmed	1778	984	804
hyp6 (ABarpaapaa) Predicted	1976	1004	792
hyp6 (ABplaaaapp) Predicted	1882	922	836
Cell Death (Unidentified) Confirmed	1968	892	836
hyp6 (ABplaaaapa) Predicted	1926	798	860
CEPshDL (ABarpaaaapp) Predicted	2024	754	864
Cell Death (Unidentified) Confirmed	1996	654	836
XXXL (ABplaaapaa) Predicted	1956	466	844
CEPsoDL (ABalapapppp) Predicted	1942	548	820
ILsoDL (ABplaapaaap) Predicted	2142	548	812
CEPsoDL (ABalapapppp) Predicted	2024	506	800
OLLsoL (ABalapaaapp) Predicted	2042	396	800
URADL (ABplaaaaaaa) Predicted	2088	644	792
Non-terminal Cell (ABalapapapa) Predicted	2064	752	768
m3DL (MSaaapaaa) Predicted	1774	732	752
Non-terminal Cell (MSaaaaapa) Predicted	1860	856	744
Non-terminal Cell (ABalapppapa) Predicted	2022	868	736
OLQshDL (ABarpaaaapa) Predicted	2146	814	744
OLQshSR (ABarpaaapaa) Predicted	2208	894	756
Non-terminal Cell (ABarppaapp) Predicted	1116	432	724
Non-terminal Cell (Dapap) Predicted	932	484	720
Non-terminal Cell (Dappp) Predicted	846	566	712
Non-terminal Cell (ABplapaaapa) Predicted	1298	370	700
Non-terminal Cell (MSapapaa) Predicted	1386	488	704
ADLL (ABalppppaad) Predicted	1768	422	700
mc1DL (ABalpaapapa) Predicted	1738	616	692
m3L (ABalpaapapp) Predicted	1628	546	664
hyp7 (ABarpaappp) Confirmed	1460	1186	664
hyp7 (ABarpaappp) Predicted	1574	1110	672
mu_bod (MSpppppp) Predicted	1372	1076	664
mu_bod (Dpppaa) Predicted	1246	1040	648
Cell Death (Unidentified) Confirmed	1402	960	652
M1 (MSpaapaaa) Predicted	1506	950	656
mc3DL (MSaaapapa) Predicted	1418	714	692
m8 (MSaaapapp) Predicted	1262	660	688
Non-terminal Cell (ABalppppapa) Predicted	2018	390	708
m6D (MSpaaappp) Predicted	1328	948	700
M5 (MSpaaapap) Predicted	1228	888	700
hyp7 (ABarppaapa) Confirmed	1256	1078	732
m5DL (MSaaaapap) Predicted	1478	802	740
m4DL (MSaaaaapp) Predicted	1642	780	752
M4 (MSpaaaaaa) Predicted	1668	914	768
hmc (MSappaaa) Predicted	1500	662	764
Non-terminal Cell (Dappa) Predicted	1030	732	752
IL2DL (ABalapappap) Predicted	2128	578	748
AVJL (ABalapapppa) Confirmed	2028	486	744
hyp3 (ABplaapaaaa) Predicted	2260	600	764
amshl/urbl (p) (ABplaapaapp) Confirmed	1840	350	764
ASEL (ABalppppppaa) Predicted	1602	298	744
ASGL (ABplaapapap) Predicted	1500	442	736
AIBL (ABplaapappa) Predicted	1604	512	780
Cell Death (ABalapaaaap) Predicted	1868	470	776
URBL (ABplaapaapa) Predicted	1962	400	752
OLLshL (ABalpppaapd) Predicted	1976	296	740
AMsoL (ABplpaapapa) Confirmed	1888	226	720
m5DR (MSpaaappa) Predicted	1472	944	720
mu_bod (MSppappp) Predicted	1860	1028	732
mu_bod (MSapaaap) Predicted	1940	564	724
m2DL (ABaraapaapa) Predicted	1846	654	704
mc2DL (ABaraapaapp) Predicted	1612	686	724
m4L (MSaaapaap) Predicted	1540	608	688
m5L (ABaraapapap) Predicted	1362	612	688
AWAL (ABplaapapaa) Predicted	1586	444	700
il1dl(p) (ABalapappaa) Confirmed	2186	568	688
RMED (ABalapppaap) Confirmed	2234	682	704
m3DR (MSpaaaapa) Predicted	1744	914	684
m4DR (MSpaaaapp) Predicted	1602	904	692
mu_bod (MSpppppa) Predicted	1670	1026	712
hyp6 (ABarpaapaa) Confirmed	2102	1046	704
URYDR (ABalapppapp) Predicted	2032	948	708
Unidentified (Eprpp) Confirmed	432	724	304
Unidentified (Eplpp) Confirmed	434	548	292
exc_cell (ABplpappaap) Confirmed	1326	462	312
Non-terminal Cell (MSapaapp) Predicted	876	598	316
Non-terminal Cell (MSpapppp) Predicted	918	838	316
P3/4R (ABprappaaa) Predicted	994	1050	316
mu_bod (MSpppapp) Predicted	1580	742	324
mu_bod (Dpapa) Predicted	1444	814	344
int (Eprpa) Predicted	410	808	384
int (Eplpa) Predicted	354	642	392
Z3 (Z3) Confirmed	764	506	388
Z2 (Z2) Confirmed	778	780	368
int (Eplaa) Predicted	720	672	540
int (Ealap) Predicted	892	648	524
int (Ealpp) Predicted	542	660	548
hyp7 (Caaapa) Confirmed	420	1112	536
hyp7 (Caaaap) Confirmed	742	1194	592
hyp7 (Caaaaa) Confirmed	990	1222	608
Non-terminal Cell (Dpppp) Predicted	906	1096	620
