## Supplementary material for "Cross-modality Synthesis of EM Time Series and Live Fluorescence Imaging": EM cell annotation 1.5-fold

### Sheet: extractedpointfile
Export Label	x	y	z
vr03_bwm (Dpapa) Confirmed	740	982	47
CEMVR (ABprpaapapp) Predicted	600	834	39
vr01_bwm (Mspppapp) Confirmed	434	906	35
vr02_bwm (Msppapap) Confirmed	490	1058	39
hyp4 (ABpraappaa) Confirmed	430	674	43
hyp4 (ABplaappaa) Confirmed	432	522	59
URAVR (ABprpaaapaa) Predicted	490	778	35
Cell death (Unidentified) Confirmed	624	668	39
Cell death (Unidentified) Confirmed	266	644	47
Cell death (Unidentified) Confirmed	336	716	47
Cell death (Unidentified) Confirmed	612	518	43
hyp6 (ABpraappap) Predicted	676	772	47
Unidentified (ABplapappppa) Predicted	1718	352	263
Unidentified	920	540	255
AVJL (ABalapapppa) Predicted	804	524	258
DL06_DBW_Muscle (MSapppap) Predicted	1038	800	261
hyp6 (ABplaaaapa) Confirmed	358	892	261
hyp6 (ABplaaaapp) Confirmed	438	990	250
p7/8l (ABplappapp) Confirmed	2094	770	254
p3/4l (ABplappaaa) Confirmed	1726	804	229
VL15_VBW_Muscle (MSpappaa) Predicted	1870	854	201
DL14_DBW_Muscle (Capapaa) Predicted	2152	1114	294
hyp7 (ABarpppapa) Confirmed	1100	678	276
SIBVR (ABprpapaapp) Predicted	780	818	51
AVER (ABpraaaaaaa) Predicted	574	1172	51
aver (ABpraaaaaaa) Confirmed	706	1168	51
vr04_bwm (Msppppaa) Confirmed	794	1060	59
CEPsoVR (ABalaapappp) Predicted	776	734	31
Unidentified (ABalpapapapa) Predicted	886	632	35
vr05_bwm (Dpapp) Confirmed	924	970	35
sibdr (ABprppaaaaa) Confirmed	800	1202	39
rimr (ABprppaapap) Confirmed	1010	1192	43
Unidentified	1126	1272	47
vr06_vbw (Dpaaa) Confirmed	1084	1090	47
SMBDR (ABarappapapp) Predicted	970	808	39
W (ABprapaapa) Predicted	1154	940	35
SMBVR (ABarappappp) Predicted	1142	802	35
hyp7 (ABpraapppa) Confirmed	1020	774	11
Unidentified (ABprpaappppp) Predicted	894	804	23
hyp6 (ABpraappap) Confirmed	708	862	11
W (ABprapaapa) Predicted	1278	860	47
G1 (ABprpaaaapa) Predicted	1092	710	47
hyp7 (ABplaapppa) Confirmed	1032	514	55
OLQshVR (ABpraaaaaap) Predicted	494	872	55
Unidentified (ABprpaaappa) Predicted	476	988	55
hyp6 (ABplaappap) Predicted	796	544	55
Unidentified (ABplpaappppp) Predicted	920	490	59
hyp6 (ABplaappap) Confirmed	786	410	59
Cell death (Unidentified) Confirmed	672	444	55
SMBDL (ABalpapapapp) Predicted	1084	630	59
AIAR (ABprppaappa) Predicted	1272	710	63
Unidentified (ABprppapaaa) Predicted	1372	810	59
AIMR (ABprpaapppa) Predicted	1034	966	59
SIADR (ABprpapaapa) Predicted	940	908	63
rmddr (ABarappapaa) Confirmed	864	852	63
RIH (ABprpappaaa) Predicted	836	714	67
OLQshVR (ABpraaaaaap) Predicted	376	766	63
ILsoR (ABalaaapprr) Predicted	278	854	67
XXXR (ABarpappaa) Predicted	232	742	67
Unidentified (ABpraaaaapv) Predicted	246	1000	67
ILshR (ABalaapaapp) Predicted	396	1038	67
IL1R (ABalaappppaa) Predicted	284	1112	71
hyp1 (ABarappaapa) Predicted	548	654	67
Cell death (Unidentified) Confirmed	334	436	67
AVG (ABprpapppap) Predicted	1520	848	75
VR07_VBW_Muscle (MSpapppaa) Predicted	1384	1002	75
exc_gl_R (ABprpapapaa) Predicted	1198	1010	75
VR07_VBW_Muscle (MSpapppaa) Predicted	1296	1112	83
AIYL (ABplpapaaap) Predicted	1086	668	83
exc_duct (ABplpaaaapa) Predicted	994	680	75
rmddl (ABalpapapaa) Confirmed	918	610	83
Unidentified (ABalppapppap) Predicted	738	646	87
IL1VL (ABalppapppaa) Predicted	656	620	87
CEPVL (ABplpaappppa) Predicted	746	526	79
SAADL (ABalppapapa) Predicted	794	608	75
ILshVL (ABalppapaap) Predicted	544	600	79
Anterior_arcade_V (ABalpapaapa) Predicted	338	620	79
Posterior_arcade_VR (ABaraaappap) Predicted	446	754	87
exc_cell (ABplpappaap) Confirmed	1106	826	91
SMDDR (ABprpapaaaa) Predicted	962	1072	95
URAVL (ABplpaaapaa) Predicted	626	450	103
hyp7 (ABpraapppp) Confirmed	1312	1292	79
AVBR (ABprpaapaap) Predicted	956	1360	79
AUAR (ABpraaappppp) Predicted	696	1278	75
RIAR (ABalaapppaa) Predicted	568	1250	75
RMDVR (ABarapppaaa) Predicted	398	1110	75
SAAVR (ABprpaaaaaa) Predicted	528	1108	83
BAGR (ABarappppap) Predicted	520	940	79
IL1VR (ABarapppppaa) Predicted	542	814	83
P1/2r (ABprapaapp) Confirmed	1558	1278	87
VR08_VBW_Muscle (Dppaa) Predicted	1484	1158	91
VR11_VBW_Muscle (MSpappppa) Predicted	1606	1062	83
P3/4R (ABprappaaa) Predicted	1636	1344	135
v3r (ABprappapa) Confirmed	1886	1246	115
v4r (ABarpppppa) Confirmed	2214	1090	119
DR18_DBW_Muscle (Cppapap) Predicted	2438	942	139
hyp7 (Caaapp) Predicted	2496	692	151
hyp7 (Cpapaa) Predicted	2240	318	135
Unidentified (ABprapppaap) Predicted	1936	234	127
Unidentified	1644	248	123
VR24_VBW_Muscle (Cpppppv) Predicted	1438	318	127
Unidentified	2324	496	119
VR19_VBW_Muscle (ABprpppppaa) Predicted	2122	472	119
m2VR_of_pm2 (ABarapaaaap) Predicted	804	948	111
m1VR_of_pm1 (ABarapaaapa) Predicted	668	898	115
e3VR (ABarapaaaaa) Predicted	556	854	115
e1VR (ABaraaaaapa) Predicted	404	878	115
OLLshR (ABpraaaaapd) Predicted	314	912	115
amsor (ABprpaapapa) Confirmed	206	952	115
h0r (ABarpapppa) Confirmed	254	1154	115
h1r (ABarpapppp) Confirmed	406	1268	107
h2r (ABarpppaap) Confirmed	694	1372	118
Unidentified	1144	1272	124
Cell death (Unidentified) Confirmed	1394	1128	126
DD1 (ABplppappap) Predicted	1372	834	90
SABD (ABplppapaap) Predicted	1302	892	84
SMDVL (ABalppappaa) Predicted	616	468	206
DR23_DBW_Muscle (Cpppppd) Predicted	1738	210	194
VL11_VBW_Muscle (MSaappppa) Predicted	1566	810	182
v1r (ABarppppaa) Confirmed	1080	1406	119
Cell death (Unidentified) Confirmed	802	1396	123
Cell death (Unidentified) Confirmed	1234	1344	111
v2r (ABarpppap) Confirmed	1428	1358	111
ASER (ABpraaapppaa) Predicted	770	1270	119
ASIR (ABpraapapppa) Predicted	612	1288	127
M2R (ABaraappppa) Predicted	1038	1254	123
ASGR (ABpraapapap) Predicted	886	1262	135
m6VR (MSpapappa) Predicted	1222	1180	139
I1R (ABarapappaa) Predicted	814	1124	143
vpi2DR (MSpapappp) Predicted	1362	1152	147
Unidentified (MSppapaa) Predicted	1400	1288	139
int (Earaav) Confirmed	1610	1116	127
int (Ealpa) Confirmed	1774	1076	155
int (Ealap) Confirmed	1960	1032	175
int (Epraa) Confirmed	2194	1014	179
int (Earpp) Confirmed	2394	844	191
int (Eprap) Predicted	2408	632	195
Unidentified	2420	430	203
Unidentified	2336	1142	207
DR14_DBW_Muscle (Cppapaa) Predicted	2008	1342	211
int (Eplaa) Confirmed	2138	1130	223
int (Earap) Confirmed	1934	1198	211
int (Earpa) Confirmed	1790	1148	219
int (Ealpp) Confirmed	2326	1040	239
[] (Unidentified) Predicted	2448	1102	235
DR17_DBW_Muscle (Cpppaap) Predicted	2136	1328	243
int (Eplap) Confirmed	2330	762	231
z3 (z3) Confirmed	2068	894	219
int (Eplpa) Confirmed	2280	480	203
int (Eplppp) Confirmed	2042	480	219
int (Eplppa) Confirmed	1898	396	223
virL (ABprpappppp) Predicted	1738	364	223
mu_anal (ABplpppppap) Predicted	1772	226	231
PHBL (ABplapppappp) Predicted	1606	290	235
tl (ABplappppp) Confirmed	1434	316	239
Cell death (Unidentified) Confirmed	1532	194	235
Unidentified (Cpappv) Predicted	1434	252	219
hyp7 (ABplappppa) Confirmed	1474	432	219
spike (ABplppppppa) Predicted	1522	340	215
PHAL (ABplpppaapp) Predicted	1652	462	223
Unidentified (ABplpppaapa) Predicted	1696	528	227
z4 (MSappaap) Confirmed	2102	770	183
DA4 (ABplppapapp) Predicted	1906	854	171
int (Eprppp) Confirmed	2034	288	191
int (Eprppa) Confirmed	1874	256	187
DR21_DBW_Muscle (Cppppap) Predicted	2128	194	187
int (Eprpa) Confirmed	2188	332	183
DR20_DBW_Muscle (Cpppapa) Predicted	2338	336	175
hyp7 (Caaapa) Predicted	2310	1168	179
hyp7 (Caaaap) Predicted	1842	1380	175
V2R (ABarppppap) Predicted	1400	1436	163
V1R (ABarppppaa) Predicted	1160	1458	159
hyp7 (Caaaaa) Predicted	1502	1300	159
m5R (ABaraapppap) Predicted	1110	1244	159
RMGR (ABprapaaapp) Predicted	1176	1318	147
hyp7 (ABarppaapa) Predicted	1040	1362	155
Unidentified (ABpraapapppp) Predicted	840	1376	155
m2DR_of_pm2 (ABaraappapa) Predicted	784	1024	191
mc2DR (ABaraappapp) Predicted	1026	1168	187
DR01_DBW_Muscle (MSppappa) Predicted	720	1246	183
AINR (ABalaapaaar) Predicted	532	1242	179
Cell death (Unidentified) Confirmed	604	1332	175
DR02_DBW_Muscle (MSppaaap) Predicted	628	1110	179
ILshDR (ABalaaappll) Predicted	384	1054	187
ILshDR (ABalaaappll) Predicted	286	1022	187
IL1DR (ABalappppaaa) Predicted	474	1012	199
Unidentified (ABalappppaap) Predicted	532	1128	207
CEMDR (ABarpapaaap) Predicted	502	1226	207
IL2DR (ABalappppap) Predicted	420	1086	215
URADR (ABarpapaaaa) Predicted	528	1076	211
OLQshDR (ABarpaaapaa) Predicted	428	956	211
OLQsoDR (ABarpaaaaar) Predicted	332	962	211
tentative rmed (ABalapppaap) Confirmed	460	840	219
CEPDL (ABplaaaaappa) Predicted	520	734	223
ala (ABalapppaaa) Confirmed	546	916	223
OLLL (ABalppppapaa) Predicted	588	632	223
ILsoDL (ABplaapaaap) Predicted	288	854	219
Cell death (Unidentified) Confirmed	278	1076	223
IL2DL (ABalapappap) Predicted	370	770	227
OLQsoDL (ABarpaaaaal) Predicted	382	896	230
spike (ABplppppppa) Predicted	1456	250	196
Cell death (Unidentified) Confirmed	1400	824	164
I2L (ABalpappaapa) Predicted	814	622	154
GLRVL (MSapaaaav) Predicted	926	634	146
RIPL (ABalpapaaaa) Predicted	474	600	138
GLRR (MSppaaaad) Predicted	634	1132	128
Unidentified (ABalaappppap) Predicted	466	1118	126
Unidentified (ABprapaaapa) Predicted	942	1358	128
IL1DL (ABalapappaaa) Predicted	438	700	211
URBL (ABplaapaapa) Predicted	496	546	207
H0l (ABplaaappa) Confirmed	354	466	207
h1l (ABplaaappp) Confirmed	516	384	215
Cell death (Unidentified) Confirmed	274	576	216
DR08_DBW_Muscle (Dpaap) Predicted	1198	1314	208
m6VL (MSaapappa) Predicted	1306	794	208
Unidentified (ABplapaaapa) Predicted	1214	610	206
ASGL (ABplaapapap) Predicted	1078	634	210
m5L (ABaraapapap) Predicted	1192	816	226
VL08_VBW_Muscle (Dapaa) Predicted	1358	682	196
M2L (ABaraapappa) Predicted	1196	728	196
ollsol (ABalapaaapp) Confirmed	314	652	191
hyp4 (ABarpapapa) Confirmed	186	830	183
hyp1 (ABalpaapppa) Predicted	390	688	183
URBL (ABplaapaapa) Predicted	462	614	179
Unidentified (ABalapaappap) Predicted	576	494	179
m1DR_of_pm1 (ABaraappaap) Predicted	664	966	180
hyp7 (ABarpaappp) Predicted	726	1342	148
OLLsoR (ABalappappp) Predicted	402	1246	146
ollsor (ABalappappp) Confirmed	252	1032	152
Posterior_arcade_DR (ABaraaapaaa) Predicted	444	902	150
m1L_of_pm1 (ABaraaaaaap) Predicted	514	708	148
Posterior_arcade_DL (ABalpaapaaa) Predicted	430	678	148
OLLshL (ABalpppaapd) Predicted	378	606	150
IL1L (ABalapaappaa) Predicted	536	476	148
IL2R (ABalaappppp) Predicted	408	1054	142
GLRR (MSppaaaad) Predicted	500	1062	150
Unidentified (ABpraaapapap) Predicted	524	1160	156
m3R (ABarapaappa) Predicted	762	1244	158
Cell death (Unidentified) Confirmed	612	1270	160
amsol (ABplpaapapa) Confirmed	290	572	160
hyp5 (ABplaaapap) Confirmed	306	466	172
Cell death (Unidentified) Confirmed	552	344	182
Cell death (Unidentified) Confirmed	1672	120	174
Cell death (Unidentified) Confirmed	1124	526	252
Cell death (Unidentified) Confirmed	944	438	246
Cell death (Unidentified) Confirmed	290	830	254
URYDL (ABalapapapp) Predicted	500	834	248
OLQDL (ABalapapapaa) Predicted	628	850	248
ADEL (ABplapaaaapa) Predicted	940	634	248
Cell death (Unidentified) Confirmed	608	712	232
OLLR (ABpraaapapaa) Predicted	374	1146	163
CEPsoDR (ABalapppppp) Predicted	288	1198	163
ILsoL (ABalaaapall) Predicted	404	480	167
OLQVL (ABplpaaappaa) Predicted	532	376	146
OLLsoL (ABalapaaapp) Predicted	492	559.5	258
RMDL (ABalpppapad) Predicted	716	308	143
SAAVL (ABplpaaaaaa) Predicted	642	416	143
avel (ABalpppaaaa) Confirmed	822	384	139
sibdl (ABplppaaaaa) Confirmed	930	342	135
VL03_VBW_Muscle (Daapa) Predicted	1004	564	135
VL07_VBW_Muscle (MSaapppaa) Predicted	1188	528	135
m1VL_of_pm1 (ABalpaaaapa) Predicted	626	722	131
RIPL (ABalpapaaaa) Predicted	602	544	127
VL02_VBW_Muscle (MSapapap) Predicted	816	570	135
m1VL_of_pm1 (ABalpaaaapa) Predicted	732	758	143
m2VL_of_pm2 (ABalpaaaaap) Predicted	864	764	143
mc1V (ABalpappppa) Predicted	912	888	139
MCR (ABarapaappp) Predicted	912	1064	135
AMshR (ABpraapaapp) Predicted	442	1164	127
AVAR (ABalaappapa) Predicted	436	1126	104
hyp5 (ABarpappap) Confirmed	212	1030	95
I5 (ABarapapapp) Predicted	1272	916	115
mc3V (ABalpappapp) Predicted	1348	934	123
g1AR (MSpapaapaa) Predicted	1268	1074	115
I1R (ABarapappaa) Predicted	838	1086	119
mc2V (ABarapapppa) Predicted	1118	896	127
m5VL (MSaapaaap) Predicted	1198	800	139
g2L (MSaapapaa) Predicted	1404	882	143
m4VR (MSpapaaaa) Predicted	1086	1036	135
M3R (ABaraappppp) Predicted	1092	1148	135
m3VR (ABarapapppp) Predicted	992	970	135
exc_gl_L (ABplpapapaa) Predicted	1150	654	131
vpi2V (MSaappaa) Predicted	1482	992	139
vpi3V (MSaappap) Predicted	1570	988	139
DA2 (ABplppapapa) Predicted	1570	786	131
RIGL (ABplppappaa) Predicted	1390	742	111
SIAVL (ABplpapappa) Predicted	1232	582	99
AIAL (ABplppaappa) Predicted	1284	760	91
DA1 (ABprppapaap) Predicted	1464	948	99
DB1/3 (ABplpaaaapp) Predicted	1488	818	99
DB3/1 (ABprpaaaapp) Predicted	1606	850	99
DD2 (ABprppappap) Predicted	1570	932	91
DA3 (ABprppapapa) Predicted	1666	926	111
DD3 (ABplppapppa) Predicted	1792	866	115
DA4 (ABplppapapp) Predicted	1886	942	119
Unidentified (MSpapaapap) Predicted	1326	1242	115
ccPR (MSppapaap) Predicted	1466	1220	123
g2R (MSpapapaa) Predicted	1398	1028	119
VL01_VBW_Muscle (MSappapp) Predicted	874	484	107
SMBVL (ABalpapappp) Predicted	1068	514	103
GLRVR (MSppaaaav) Predicted	722	1038	95
AIBR (ABpraapappa) Predicted	856	1180	99
AWAR (ABpraapapaa) Predicted	958	1188	107
ADLR (ABpraaapaad) Predicted	660	1178	107
m5VR (MSpapaaap) Predicted	1168	1022	107
AVKL (ABplpapapap) Predicted	1150	720	111
VL07_VBW_Muscle (MSaapppaa) Predicted	1236	694	123
VR15_VBW_Muscle (MSpappap) Predicted	1958	888	107
p5/6r (ABprappaap) Confirmed	1882	1142	99
p3/4r (ABprappaaa) Confirmed	1712	1188	107
VR15_VBW_Muscle (MSpappap) Predicted	1846	1032	95
p7/8/r (ABprappapp) Confirmed	2136	1004	103
VR16_VBW_Muscle (Cppaapp) Predicted	2136	874	107
precursor v5r (ABprapapaa) Confirmed	2340	770	99
z1 (MSpppaap) Confirmed	2290	706	115
z2 (z2) Confirmed	2174	670	119
DA5 (ABprppapapp) Predicted	2100	842	139
DD4 (ABprppapppa) Predicted	2004	834	135
DB4 (ABprpappapp) Predicted	1726	836	143
DA9 (ABplpppaaaa) Predicted	1710	638	143
DA6 (ABplpppaaap) Predicted	2052	652	163
mu_int_R (MSppaapp) Predicted	1946	508	159
PVT (ABplpappppa) Predicted	1780	454	163
K (ABplpapppap) Predicted	1612	346	159
Unidentified (ABprapappppa) Predicted	1694	196	155
tr (ABprappppp) Confirmed	1442	166	163
hyp10 (ABprppppppp) Confirmed	1266	202	167
hyp8/9 (ABprpppapap) Confirmed	1254	304	159
DR24_DBW_Muscle (Cpppapp) Predicted	1962	176	163
DB1/3 (ABplpaaaapp) Predicted	1490	500	171
g1AL (MSaapaapaa) Predicted	1300	780	163
VL11_VBW_Muscle (MSaappppa) Predicted	1480	724	147
VL09_VBW_Muscle (MSaapppap) Predicted	1354	666	151
P5/6R (ABprappaap) Predicted	2086	1268	155
m4VL (MSaapaaaa) Predicted	1038	792	163
RIML (ABplppaapap) Predicted	1054	458	163
ADFL (ABalpppppaa) Predicted	906	548	167
I1L (ABalpapppaa) Predicted	936	680	171
m2L_of_pm2 (ABalpaaapaa) Predicted	712	692	163
e2DL (ABalpaapaap) Predicted	600	694	171
Posterior_arcade_DL (ABalpaapaaa) Predicted	470	752	175
Posterior_arcade_D (ABaraaappaa) Predicted	372	832	175
MCL (ABalpaaappp) Predicted	954	772	175
AIBL (ABplaapappa) Predicted	1038	602	175
RIAL (ABalapaapaa) Predicted	728	406	163
AFDL (ABalpppapav) Predicted	888	404	155
riml (ABplppaapap) Confirmed	982	364	163
VL05_VBW_Muscle (Daapp) Predicted	1072	340	163
RIBL (ABplpaappap) Predicted	1126	546	171
AWAL (ABplaapapaa) Predicted	1182	624	167
hyp7 (ABplaapppp) Confirmed	1300	502	187
VL06_VBW_Muscle (Daaaa) Predicted	1172	460	183
AWBL (ABalpppppap) Predicted	994	526	187
AWBL (ABalpppppap) Predicted	908	470	195
m3L (ABalpaapapp) Predicted	848	698	203
GLRL (MSapaaaad) Predicted	752	602	207
RIVL (ABplpaapaaa) Predicted	706	490	211
ASIL (ABplaapapppa) Predicted	840	486	211
Unidentified (ABplppaaaapa) Predicted	1084	390	203
m1DL_of_pm1 (ABaraapaaap) Predicted	678	846	195
e3D (ABaraapaaaa) Predicted	546	814	187
e1D (ABaraaaapap) Predicted	462	868	175
mu_int_L (ABplpppppaa) Predicted	1962	592	191
VL13_VBW_Muscle (MSaappppp) Predicted	1726	794	183
Unidentified (MSapapaa) Predicted	1460	800	207
M5 (MSpaaapap) Predicted	1428	1118	215
Unidentified (MSpaapaap) Predicted	1282	1126	215
mc3DL (MSaaapapa) Predicted	1336	980	223
m5DL (MSaaaapap) Predicted	1176	1076	227
DL07_DBW_Muscle (Dappaa) Predicted	1208	944	235
mc2DL (ABaraapaapp) Predicted	1082	888	231
m4DL (MSaaaaapp) Predicted	938	970	231
m2DL_of_pm2 (ABaraapaapa) Predicted	804	898	227
mc1DL (ABalpaapapa) Predicted	906	822	219
ADLL (ABalppppaad) Predicted	930	630	219
Unidentified (ABalpaaapap) Predicted	734	708	227
DL01_DBW_Muscle (MSapappa) Predicted	782	724	247
URXL (ABplaaaaappp) Predicted	642	746	247
AINL (ABalaaaalal) Predicted	672	588	247
AVDL (ABalaaapalr) Predicted	600	500	251
h2l (ABarppaaap) Confirmed	856	376	235
AMshL (ABplaapaapp) Predicted	478	498	231
AVHL (ABalapaaaaa) Predicted	848	630	231
I3 (MSaaaaapaa) Predicted	838	1060	231
Unidentified (MSpppaaa) Predicted	744	1210	239
DR05_DBW_Muscle (MSpppppp) Predicted	908	1218	239
M4 (MSpaaaaaa) Predicted	964	1118	239
DR07_DBW_Muscle (Dpppaa) Predicted	1086	1328	243
m6D (MSpaaappp) Predicted	1236	1278	243
ADAL (ABplapaaaapp) Predicted	1096	658	247
Unidentified	1272	692	259
hyp7 (Cpaaaa) Predicted	1346	882	255
DL10_DBW_Muscle (Dapap) Predicted	1430	1030	255
m5DL (MSaaaapap) Predicted	1078	1054	255
I4 (MSaaaapaa) Predicted	1148	1196	259
Unidentified	1004	682	263
CANL (ABalapaaapa) Predicted	880	766	267
DL03_DBW_Muscle (MSappppa) Predicted	736	778	267
DL03_DBW_Muscle (MSappppa) Predicted	752	890	275
DL04_DBW_Muscle (MSapappp) Predicted	618	882	271
RID (ABalappaapa) Predicted	648	966	275
OLQDR (ABalapppapaa) Predicted	668	1068	275
hyp7 (ABarpaappa) Confirmed	818	1154	283
hyp7 (ABarpaapap) Confirmed	682	1158	279
hyp6 (ABarpapapp) Confirmed	520	970	271
CEPshDL (ABarpaaaapp) Predicted	478	782	271
CEPsoDL (ABalapapppp) Predicted	496	642	271
DL05_DBW_Muscle (MSappppp) Predicted	928	918	272
AINL (ABalaaaalal) Predicted	596	626	256
v1l (ABarppapaa) Confirmed	1234	518	238
Unidentified (ABplaapapppp) Predicted	1036	576	236
hyp6 (ABarpaapaa) Confirmed	340	1090	242
URYDR (ABalapppapp) Predicted	540	1066	238
ALA (ABalapppaaa) Predicted	654	982	240
DR19_DBW_Muscle (Cppppaa) Predicted	2524	672	192
ILsoDR (ABpraapaaap) Predicted	226	948	208
URXR (ABarpapaappp) Predicted	636	1134	204
RMEL (ABalaaaarlp) Predicted	568	644	198
Unidentified (ABalppppapap) Predicted	536	538	196
hyp3 (ABplaapaaaa) Predicted	300	868	184
m7D (MSaaaappp) Predicted	1352	1142	196
mc1DR (ABaraaapapa) Predicted	826	1118	180
hyp10 (ABprppppppp) Predicted	1424	344	154
Unidentified (Caappv) Predicted	1548	182	162
rect_VR (ABprppppaap) Predicted	1740	356	170
M (MSapaapp) Predicted	2182	508	168
NSMR (ABaraapppaav) Predicted	998	1102	150
Unidentified (ABaraapppaad) Predicted	1012	1192	158
Unidentified (ABarapaapap) Predicted	854	1292	168
avl (ABprpappaap) Confirmed	920	790	104
SMDDL (ABplpapaaaa) Predicted	914	632	114
SMDDL (ABplpapaaaa) Predicted	1034	660	118
e2V (ABalpappapa) Predicted	494	780	128
e1VR (ABaraaaaapa) Predicted	462	876	132
e1D (ABaraaaapap) Predicted	376	750	120
Anterior_arcade_DL (ABalpaappaa) Predicted	244	638	118
ILsoL (ABalaaapall) Predicted	444	548	122
BAGL (ABalppappap) Predicted	618	458	130
URYVL (ABplpaaappp) Predicted	670	374	122
Posterior_arcade_V (ABarapapapa) Predicted	578	652	108
Posterior_arcade_VL (ABalpaappap) Predicted	456	672	92
Anterior_arcade_DR (ABaraaapppa) Predicted	220	786	92
Anterior_arcade_DR (ABaraaapppa) Predicted	276	702	96
Unidentified (ABarappaaaa) Predicted	412	896	92
BAGR (ABarappppap) Predicted	454	1004	96
URBR (ABpraapaapa) Predicted	340	1066	100
rih (ABprpappaaa) Confirmed	650	742	96
rir (ABprpapppaa) Confirmed	752	746	94
RMDDL (ABalpapapaa) Predicted	846	694	100
IL2VL (ABalppapppp) Predicted	640	536	104
RIS (ABprpappapa) Predicted	1074	1116	98
RIBR (ABprpaappap) Predicted	1036	1284	104
Unidentified	1210	1176	94
AWBR (ABpraaappap) Predicted	736	1180	96
SMDDR (ABprpapaaaa) Predicted	836	1072	92
ASKR (ABpraaaapppa) Predicted	500	1200	96
ADFR (ABpraaappaa) Predicted	662	1166	76
CEPsoVR (ABalaapappp) Predicted	654	962	74
GLRVR (MSppaaaav) Predicted	758	892	74
IL1VR (ABarapppppaa) Predicted	648	768	72
AWCR (ABprpaaaaap) Predicted	860	1164	60
AUAR (ABpraaappppp) Predicted	854	1310	62
AFDR (ABpraaaapav) Predicted	756	1214	72
ASHR (ABprpaappaa) Predicted	1024	1306	72
VR03_VBW_Muscle (Dpapa) Predicted	952	1172	72
RICR (ABprppaaaapp) Predicted	1172	1238	72
VR06_VBW_Muscle (Dpaaa) Predicted	1060	1168	74
SAADR (ABarapppapa) Predicted	736	798	76
SMBVL (ABalpapappp) Predicted	1156	536	72
AIAL (ABplppaappa) Predicted	1258	602	74
HSNR (ABprapppappa) Predicted	1660	324	106
PVPR (ABprppppaaa) Predicted	1778	406	138
IL2L (ABalapaappp) Predicted	532	570	162
PVPL (ABplppppaaa) Predicted	1796	512	192
VL22_VBW_Muscle (Capappp) Predicted	1684	542	202
rect_D (ABplpappppp) Predicted	1664	312	208
PHshL (ABplpppapaa) Predicted	1568	484	234
Unidentified (ABalpppapppp) Predicted	728	490	230
RMGL (ABplapaaapp) Predicted	1240	684	224
M2L (ABaraapappa) Predicted	1182	804	188
K (ABplpapppaa) Predicted	1606	434	176
DVA (ABprppppapp) Predicted	1506	316	172
spike (ABprppppppa) Predicted	1414	234	172
vpi1 (MSpaapapp) Predicted	1462	1196	186
M1 (MSpaapaaa) Predicted	1190	1180	188
m8 (MSaaapapp) Predicted	1404	1000	170
M3L (ABaraapappp) Predicted	1140	796	168
e2DR (ABaraaapaap) Predicted	540	934	168
Unidentified (ABalaaaalpa) Predicted	504	412	172
Unidentified (ABalapapapap) Predicted	812	996	259
Unidentified (ABalapppapap) Predicted	766	1104	259
OLQDR (ABalapppapaa) Predicted	596	1128	271
DL09_DBW_Muscle (Dappap) Predicted	1506	1166	275
hyp7 (Cpaaap) Predicted	1538	916	271
DL08_DBW_Muscle (Daaap) Predicted	1172	920	267
hmc (MSappaaa) Predicted	946	1150	271
DL12_DBW_Muscle (Cappaaa) Predicted	1696	1092	275
DL13_DBW_Muscle (Dapppp) Predicted	1852	980	283
DL11_DBW_Muscle (Dapppa) Predicted	1770	1214	275
hyp7 (Cpaapa) Predicted	2014	1066	287
hyp7 (Cpaapp) Predicted	2174	890	295
v5lprecursor (ABplapapaa) Confirmed	2158	748	291
Unidentified	2234	594	283
hyp7 (Cpapap) Predicted	2028	538	279
v4l (ABarppappa) Confirmed	1868	832	279
hyp7 (Cpappd) Predicted	1902	450	271
DL20_DBW_Muscle (Cappapa) Predicted	2208	442	267
v6l (ABarppappp) Confirmed	1760	546	263
DL24_DBW_Muscle (Cappapp) Predicted	1922	314	255
DL21_DBW_Muscle (Capppap) Predicted	2220	354	247
HSNL (ABplapppappa) Predicted	1592	428	247
PVQL (ABplapppaaa) Predicted	1642	530	243
p9/10l (ABplapapap) Confirmed	1898	650	239
p11 (ABplapappa) Confirmed	1682	630	235
v2l (ABarppapap) Confirmed	1450	660	239
v3l (ABplappapa) Confirmed	1626	802	251
int (Ealaad) Confirmed	1628	1138	239
DR11_DBW_Muscle (Dppppa) Predicted	1422	1364	227
DR13_DBW_Muscle (Dppppp) Predicted	1774	1412	231
Unidentified (ABarppaapp) Predicted	1370	788	227
m5DR (MSpaaappa) Predicted	1084	1206	223
GLRDR (MSaaaaaar) Predicted	644	1218	223
DR04_DBW_Muscle (MSppappp) Predicted	478	1174	231
DL19_DBW_Muscle (Capppaa) Predicted	2422	594	263
DL09_DBW_Muscle (Dappap) Predicted	1322	1092	263
DL18_DBW_Muscle (Capapap) Predicted	2330	840	287
p5/6l (ABplappaap) Confirmed	1932	866	247
Z4 (MSappaap) Predicted	2080	692	223
int (Earaad) Confirmed	1638	1294	203
DR10_DBW_Muscle (Dppap) Predicted	1476	1372	195
p1/2l (ABplapaapp) Confirmed	1534	678	195
P1/2L (ABplapaapp) Predicted	1330	594	207
VL23_VBW_Muscle (Cappppv) Predicted	1388	394	199
DL23_DBW_Muscle (Cappppd) Predicted	1568	214	195
VL19_VBW_Muscle (Capappa) Predicted	1840	614	207
ccPL (MSapapaap) Predicted	1476	892	227
vpi3D (MSaaappp) Predicted	1518	1262	219
Unidentified (ABaraapapaad) Predicted	1098	744	211
m4L (MSaaapaap) Predicted	998	778	211
vpi2DL (MSaapappp) Predicted	1520	1048	207
int (Ealaav) Confirmed	1618	920	191
mc2DR (ABaraappapp) Predicted	1004	1302	191
DR06_DBW_Muscle (MSppppap) Predicted	850	1272	207
m4DR (MSpaaaapp) Predicted	926	1090	207
RIBL (ABplpaappap) Predicted	1086	520	211
M1 (ABaraappaaa) Confirmed	740	984	219
DA9 (ABplpppaaaa) Predicted	1774	604	175
m4R (ABaraaapapp) Predicted	922	1154	171
mc3DR (MSpaapapa) Predicted	1282	1238	175
Unidentified (ABarpppapp) Predicted	1264	1364	175
Unidentified (ABprapaaaap) Predicted	930	1354	175
hyp7 (ABarpaappp) Predicted	816	1324	183
hyp10 (ABplppppppp) Confirmed	1244	218	191
m7VL (MSaapaapp) Predicted	1366	878	183
NSML (ABaraapapaav) Predicted	1066	806	187
DL05_DBW_Muscle (MSappppp) Predicted	1052	1016	283
ADEshL (ABarppaaaa) Predicted	892	648	275
CEMDL (ABplaaaaaap) Predicted	592	710	267
rect_VL (ABplppppaap) Predicted	1734	432	199
AVAL (ABalppaaapa) Predicted	684	362	203
AUAL (ABalpppppppp) Predicted	776	352	191
AVDR (ABalaaapprl) Predicted	476	1272	159
RMER (ABalaaaarrp) Predicted	372	984	155
Cell death (Unidentified) Confirmed	200	1136	143
m1R_of_pm1 (ABaraaaaapp) Predicted	564	952	135
m2R_of_pm2 (ABarapaapaa) Predicted	668	1000	135
DD5 (ABplppapppp) Predicted	1914	638	131
mu_sph (ABprpppppap) Predicted	1942	450	139
Unidentified (ABprapappppp) Predicted	1822	280	143
PHRB (ABprapppappp) Predicted	1664	330	139
DD6 (ABprppapppp) Predicted	1872	552	147
DD6 (ABprppapppp) Predicted	1794	550	135
DB6 (ABplppaappp) Predicted	1964	710	119
DB7 (ABprppaappp) Predicted	1820	656	123
PDA (ABprpppaaaa) Predicted	1680	566	123
VR21_VBW_Muscle (Cppappp) Predicted	1712	486	119
B (ABprppppapa) Predicted	1586	494	123
hyp7 (ABprappppa) Confirmed	1442	460	115
PHshR (ABprpppapaa) Predicted	1558	344	111
Unidentified (ABprpppaapa) Predicted	1774	344	119
v6r (ABarpppppp) Confirmed	2076	338	103
VR20_VBW_Muscle (Cppappa) Predicted	2032	540	99
PVQR (ABprapppaaa) Predicted	1848	314	99
PHAR (ABprpppaapp) Predicted	1688	404	99
VR21_VBW_Muscle (Cppappp) Predicted	1836	498	107
p12 (ABprapappa) Confirmed	1904	404	79
VR13_VBW_Muscle (MSpappppp) Predicted	1750	922	91
DA7 (ABprpppaaap) Predicted	2012	638	111
B (ABprppppapa) Predicted	1522	408	147
hyp8/9 (ABplpppapap) Confirmed	1338	394	143
DB2 (ABarappappa) Predicted	1404	488	139
p9/10r (ABprapapap) Confirmed	2158	468	87
RMDDR (ABarappapaa) Predicted	824	828	83
Posterior_arcade_VL (ABalpaappap) Predicted	408	588	95
URAVL (ABplpaaapaa) Predicted	524	564	99
G2 (ABplapaapa) Predicted	1162	418	151
VL02_VBW_Muscle (MSapapap) Predicted	810	440	178
RICL (ABplppaaaapp) Predicted	1236	540	170
SMDVL (ABalppappaa) Predicted	636	448	164
CEPshVL (ABplpaaapap) Predicted	672	468	78
ASHL (ABplpaappaa) Predicted	1176	846	70
